# GH25 lysozyme mediates tripartite interkingdom interactions and microbial competition on the plant leaf surface

**DOI:** 10.1101/2025.04.04.647216

**Authors:** Zarah Sorger, Priyamedha Sengupta, Klara Beier-Heuchert, Jaqueline Bautor, Jane E. Parker, Eric Kemen, Gunther Doehlemann

**Author notes:** Contributed equally to the work (Zarah Sorger, Priyamedha Sengupta).

## Abstract

Microbial communities inhabiting plants have emerged as crucial factors in regulating plant health and defense against disease-causing pathogens. The basidiomycete yeast *Moesziomyces bullatus* ex. *Albugo* on *Arabidopsis* (*MbA)* releases Glycoside Hydrolase 25 (GH25) protein which regulates the leaf microbiome by antagonizing an oomycete *A. laibachii* biotrophic pathogen MbA. Application of both *MbA* and GH25 protein rescued fresh shoot weight of *A. thaliana* upon *A. laibachii* infection, showing its potential in plant protection. Tripartite interaction assays did not reveal antagonistic activity of GH25 towards other plant pathogenic oomycetes or fungi besides *A. laibachii*. We identified a core set of bacteria are closely associated with *A. laibachii* and established that GH25 inhibits members of this core group. Among *A. laibachii-*associated bacteria that were inhibited by GH25, *Curtobacterium sp*. could override the inhibition of *A. laibachii* by *MbA*. We describe a tripartite antagonistic interaction in which bacterium and oomycete protect each other from growth inhibition by *MbA. Curtobacterium sp*., in turn, exhibits specific inhibition of *A. laibachii*-associated bacteria that are not targeted by *MbA* but themselves antagonize *A. laibachii*. Our study reveals an inter-kingdom interaction network in which a GH25 lysozyme shapes the antagonistic relationship between yeast, a pathogenic oomycete and an oomycete-associated bacterium.
