## Supplemental Table S1 for "GH25 lysozyme mediates tripartite interkingdom interactions and microbial competition on the plant leaf surface"

### Sheet: Oligonucleotides
Oligonucleotides used for analysis of Arabidopsis thaliana defense marker gene relative expression
Gene	Oligonucleotide sequence (5´-3´)
EF1α	Forward-AAGGAGGCTGCTGAGATGAA
	Reverse-TGGTGGTCTCGAACTTCCAG
WRKY33	Forward-GGTCACAACAATCCGGAAGA
	Reverse-GGAGAGACAAGAGAAGGAGAGA
WRKY53	Forward-TCACCGAGCGTACAACTTATTCC
	Reverse- CGTTTATCGATGCCGGAGATT
WRKY30	Forward-CGGAGCCAAATTTCCAAGAGG
	Reverse-GACGGAGAGTTTGATGCTGAG
FRK1	Forward-GCCAACGGAGACATTAGAG
	Reverse-CCATAACGACCTGACTCATC
ICS1	Forward-CTTTTCAGTCCCTCAGGTTG
	Reverse-AGTTCATCATCCCAAGCAAT
Oligonucleotides used for biomass quantification
Gene	Oligonucleotide sequence (5´-3´)	Use
EF1α	Forward-AAGGAGGCTGCTGAGATGAA	House keeping gene of A. thaliana for normalisation
	Reverse-TGGTGGTCTCGAACTTCCAG
ITS	Forward-ACTTTCAGCAGTGGATGTCTA	For relative quantification of Internal transcribed spacer (ITS) region of Albugo laibachii
	Reverse-GATGACTCACTGAATTCTGCA
MbA_gh25(g2490)	Forward-ACGCCCGGGTTCGACATTAG	For relative quantification of MbA, the single copy gene GH25 was chosen
	Reverse-CGTACTGCCAGAAGGAGTAG
23S rRNA (Curtobacterium spp. specific)	Forward-GAAATGGTGTTATGGCCGGAT	For relative quantification of Curtobacterium sp, 23S rRNA sequence was chosen.
	Reverse-ACGGGTTAACCTCGCCACA
Oligonucleotides used for analysis of MbA_GH25 gene relative expression
Gene	Oligonucleotide sequence (5´-3´)
MbA_ppi	Forward- GTTCTTCATCACCACCGTCG
(Housekeeping gene)	Reverse- CGATGGTGATGGTGCTCTTG
MbA_gh25 (g2490)	Forward-ACGCCCGGGTTCGACATTAG
	Reverse-CGTACTGCCAGAAGGAGTAG
Oligonucleotides used for construction of plasmids
Construct name	Oligonucleotide sequence (5´-3´)	PCR description
p123-pUmOtef::MbA_GH25(g2490)	Forward- GCTACCATGGCACATCTGCCCATCCTCATC	NcoI at 5´ end to clone MbA_GH25 gene (g2490) with otef promoter from U. maydis in p123 plasmid
	Reverse- AATTGCGGCCGCTAGGAGGGCGCACTGTTTTG	NotI at 5´ end to clone MbA_GH25 gene (g2490) with otef promoter from U. maydis in p123 plasmid.
pGAPZα-His-MbA_GH25(D124A)-Myc-His	Forward- ACTAACGCTTTCGAGGGCGATCATTCCTGGGAG	Site directed mutagenesis of Aspartate (GCG) to Alanine (GCC) with Quick Change II XL Site directed Mutagenesis Kit (Agilent Technologies)
	Reverse- CTCCCAGGAATGATCGCCCTCGAAAGCGTTAGT	Site directed mutagenesis of Aspartate (GCG) to Alanine (GCC) with Quick Change II XL Site directed Mutagenesis Kit (Agilent Technologies)
p123-pUmOtef::MbA_GH25(g2490)-2xHA	Forward- GGGCTGCAGGAATTCGATCCGATGAAGTTCTCTGCTACTG	Gibson Assembly Cloning system was used to clone MbA GH25 (g2490) into p123 expression plasmid with 2xHA tag
	Reverse- AACATCGTATGGGTACCATGCGCCGGTGGCGAACTTCTTGA	Gibson Assembly Cloning system was used to clone MbA GH25 (g2490) into p123 expression plasmid with 2xHA tag
p123-pUmOtef::U.maydis_GH25(UMAG_02727)-2xHA	Forward- GGGCTGCAGGAATTCGATCCATGAAGTTCTCCGGCACTG	Gibson Assembly Cloning system was used to clone MbA GH25 (g2490) into p123 expression plasmid with 2xHA tag
	Reverse- AACATCGTATGGGTACCATGCAGCACCGTTGGCGTACTTC	Gibson Assembly Cloning system was used to clone MbA GH25 (g2490) into p123 expression plasmid with 2xHA tag
p123-pUmOtef::R.solani_GH25(EUC65229.1)-2xHA	Forward- GGGCTGCAGGAATTCGATCCATGCGATGCGCTGGCTC	Gibson Assembly Cloning system was used to clone MbA GH25 (g2490) into p123 expression plasmid with 2xHA tag
	Reverse- GGAACATCGTATGGGTACCAACTGCCCTTGGCGTAGCG	Gibson Assembly Cloning system was used to clone MbA GH25 (g2490) into p123 expression plasmid with 2xHA tag
p123-pUmOtef::MbA_GH25(g2490)-2xHA_mut(D124A)	Forward- ACTAACGCTTTCGAGGGCGATCATTCCTGGGAG	Site directed mutagenesis of Aspartate (GCG) to Alanine (GCC) with Quick Change II XL Site directed Mutagenesis Kit (Agilent Technologies)
	Reverse- CTCCCAGGAATGATCGCCCTCGAAAGCGTTAGT	Site directed mutagenesis of Aspartate (GCG) to Alanine (GCC) with Quick Change II XL Site directed Mutagenesis Kit (Agilent Technologies)
p123-pUmOtef::U.maydis_GH25(UMAG_02727)-2xHA_mut(D124A)	Forward- CGATGACTCGAGGGCAAGCGCACCAGG	Site directed mutagenesis of Aspartate (GCG) to Alanine (GCC) with Quick Change II XL Site directed Mutagenesis Kit (Agilent Technologies)
	Reverse- CCTGGTGCGCTTGCCCTCGAGTCATCG	Site directed mutagenesis of Aspartate (GCG) to Alanine (GCC) with Quick Change II XL Site directed Mutagenesis Kit (Agilent Technologies)
p123-pUmOtef::R.solani_GH25(EUC65229.1)-2xHA_mut(D122A)	Forward- GCCTGGTGCGCTCGCCATCGAGTACAACC	Site directed mutagenesis of Aspartate (GCG) to Alanine (GCC) with Quick Change II XL Site directed Mutagenesis Kit (Agilent Technologies)
	Reverse- GGTTGTACTCGATGGCGAGCGCACCAGGC	Site directed mutagenesis of Aspartate (GCG) to Alanine (GCC) with Quick Change II XL Site directed Mutagenesis Kit (Agilent Technologies)
Synthezised Oligonucleotides used for construction of plasmids
Gene name	Aminoacid sequence (5´-3´)
R.solani_GH25(EUC65229.1) Di-codon optimized	MRCAGSLALAIAGLVSIGVATPVNKRAQPKGIDVSGYQGNVDWAAQKSAGIAFAYIKATEGTGYTNPYFSQQYTGSYNVGMIRGSYHFARPDVSSGATQANYFLAHGGGWSADGKTLPGALDIEYNPYGATCYGLSAASMVSWIKDFSNTYYSKTGRYPTIYTTTDWWQTCTGNSAAFGSTNALWVARYASTVGTLPAGWTYQTFWQYSSSPIDQDYWNGDATGLARYAKGS
Oligonucleotides used for 16S sequencing of A. laibachii associated bacteria
Gene	Oligonucleotide sequence (5´-3´)
16S (V5-V7) rRNA Primer (799F)	Forward- AACMGGATTAGATACCCKG
16S (V5-V7) rRNA Primer (1193R)	Reverse- ACGTCATCCCCACCTTCC
