## Supplemental Table S2 for "GH25 lysozyme mediates tripartite interkingdom interactions and microbial competition on the plant leaf surface"

### Sheet: Bacterial Strains
Bacterial strains insolated from A. laibachii (NC14) spores after antibiotic treatment
Species Name	Source/ Isolation Location	Sequence (16S sequencing 799F/1193R)
Exiguobacterium sp.	Kemen Lab	CATGGTGACGGGGGGCGCATGGTTGTCGTCAGCTCGTGTCGTGAGATGTTGGGTTAGTCCCGCAACGAGCGCAACCCCT ATCCTTAGTTGCCAGCATTTAGTTGGGAACTCTAGGGAGACTGCCGGTGACAAACCGGAGGAAGGTGGGGATGACGTAAA A
Microbacterium sp. #1	Kemen Lab	TACGGCCACAAGGCTAAAACTCAAAGGAATTGACGGGGACCCGCACAAGCGGCGGAGCATGCGGATTAATTCGATGCAAC GCGAAGAACCTTACCAAGGCTTGACATATACGAGAACGGGCCAGAAATGGTCAACTCTTTGGACACTCGTAAACAGGTGG TGCATGGTTGTCGTCAGCTCGTGTCGTGAGATGTTGGGTTAAGTCCCGCAACGAGCGCAACCCTCGTTCTATGTTGCCAG CACGTAATGGTGGGAACTCATGGGATACTGCCGGGGTCAACTCGGAGGAAGGTGGGGATGACGTAAAAG
Microbacterium sp. #2	Kemen Lab	GTACGGCCACAAGGCTAAAACTCAAAGGAATTGACGGGGACCCGCACAAGCGGCGGAGCATGCGGATTAATTCGATGCAA CGCGAAGAACCTTACCAAGGCTTGACATATACGAGAACGGGCCAGAAATGGTCAACTCTTTGGACACTCGTAAACAGGTG GTGCATGGTTGTCGTCAGCTCGTGTCGTGAGATGTTGGGTTAAGTCCCGCAACGAGCGCAACCCTCGTTCTATGTTGCCA GCACGTAATGGTGGGAACTCATGGGATACTGCCGGGGTCAACTCGGAGGAAGGTGGGGATGACGTAA
Curtobacterium sp. #1	Kemen Lab	GTACGGCCACAAGGCTAAAACTCAAAGGAATTGACGGGGGCCCGCACAAGCGGCGGAGCATGCGGATTAATTCGATGCAA CGCGAAGAACCTTACCAAGGCTTGACATACACCGGAAACGGCCAGAGATGGTCGCCCCCTTGTGGTCGGTGTACAGGTGG TGCATGGTTGTCGTCAGCTCGTGTCGTGAGATGTTGGGTTAAGTCCCGCAACGAGCGCAACCCTCGTTCTATGTTGCCAG CGGGTTATGCCGGGGACTCATAGGAGACTGCCGGGGTCAACTCGGAGGAAGGGGGGG
Pseudomonas sp. #1	Kemen Lab	AGTTGACCGCCTGGGTGAGTACGGACGCAAGGTTAAAACTCAAATGAATTGACGGGGGCCCGCACAAGCGGTGGAGCATG TGGTTTAATTCGAAGCAACGCGAAGAACCTTACCAGGCCTTGACATCCAATGAACTTTCTAGAGATAGATTGGTGCCTTC GGGAACATTGAGACAGGTGCTGCATGGCTGTCGTCAGCTCGTGTCGTGAGATGTTGGGTTAAGTCCCGTAACGAGCGCAA CCCTTGTCCTTAGTTACCAGCACGTAATGGTGGGCACTCTAAGGAGACTGCCGGTGACAAACCGGAGGAAGGTGGTAGAT GACGTAA
Pseudomonas sp. #2	Kemen Lab	CATTAAGTTGACCGCCTGGGTGAGTACGGCCGCAAGGTTAAAACTCAAATGAATTGACGGGGGCCCGCACAAGCGGTGGA GCATGTGGTTTAATTCGAAGCAACGCGAAGAACCTTACCAGGCCTTGACATCCAATGAACTTTCTAGAGATAGATTGGTG CCTTCGGGAACATTGAGACAGGTGCTGCATGGCTGTCGTCAGCTCGTGTCGTGAGATGTTGGGTTAAGTCCCGTAACGAG CGCAACCCTTGTCCTTAGTTACCAGCACGTAATGGTGGGCACTCTAAGGAGACTGCCGGTGACAAACCGGAGGAAGGTGG GGATGACGTAAAAG
Curtobacterium sp. #2	Kemen Lab	AACAGCCGCAAGGCTAAAACTCAAAGGAATTGACGGGGGCCCGCACAAGCGGCGGAGCATGCGGATTAATTCGATGCAAC GCGAAGAACCTTACCAAGGCTTGACATACACCGGAAACGGCCAGAGATGGTCGCCCCCTTGTGGTCGGTGTACAGGTGGT GCATGGTTGTCGTCAGCTCGTGTCGTGAGATGTTGGGTTAAGTCCCGCAACGAGCGCAACCCTCGTTCTATGTTGCCAGC GGGTTATGCCGGGGACTCATAGGAGACTGCCGGGGTCAACTCGGAGGAAGGTGGGGATGACGTAAAA
Microbacterium sp. #3	This study	GTACGGCCACAAGGCTAAAACTCAAAGGAATTGACGGGGACCCGCACAAGCGGCGGAGCATGCGGATTAATTCGATGCAA CGCGAAGAACCTTACCAAGGCTTGACATATACGAGAACGGGCCAGAAATGGTCAACTCTTTGGACACTCGTAAACAGGTG GTGCATGGTTGTCGTCAGCTCGTGTCGTGAGATGTTGGGTTAAGTCCCGCAACGAGCGCAACCCTCGTTCTATGTTGCCA GCACGTAATGGTGGGAACTCATGGGATACTGCCGGGGTCAACTCGGAGGAAGGTGGGGAATGACGTAA
Microbacterium sp.# 4	This study	CACGGGAATTCCGTGACGCAGCTGACGCATTAAGTTCCCCGCCTGGGGAGTACGGCCACAAGGCTAAAACTCAAAGGAAT TGACGGGGACCCGCACAAGCGGCGGAGCATGCGGATTAATTCGATGCAACGCGAAGAACCTTACCAAGGCTTGACATATA CGAGAACGGGCCAGAAATGGTCAACTCTTTGGACACTCGTAAACAGGTGGTGCATGGTTGTCGTCAGCTCGTGTCGTGAG ATGTTGGGTTAAGTCCCGCAACGAGCGCAACCCTCGTTCTATGTTGCCAGCACGTAATGGTGGGAACTCATGGGATACTG CCGGGGTCAACTCGGAGGAAGGGGGG
Brachybacterium sp.	This study	AACAGCCACAAGGCTAAAACTCAAAGGAATTGACGGGGGCCCGCACAAGCGGCGGAGCATGCGGATTAATTCGATGCAAC GCGAAGAACCTTACCAAGGCTTGACATGCACCGGACGACTCCAGAGATGGGGTTTTCTTCGGACTGGTGCACAGGTGGTG CATGGTTGTCGTCAGCTCGTGTCGTGAGATGTTGGGTTAAGTCCCGCAACGAGCGCAACCCTCGTTCCATGTTGCCAGCG CGTTATGGCGGGGACTCATGGGAGACTGCCGGGGTCAACTCGGAGGAAGGTGGGGATGACGTAA
Chryseobacterium sp.	This study	AATTAATTTGGGCTTTCGGGTTCAGGAGACTAAGCGAAAGTGATAAGTTAGCCACCTGGGGAGTACGAACGCAAGATTGA AACTCAAAGGAATTGACGGGGGCCCGCACAAGCGGTGGATTATGTGGTTTAATTCGATGATACGCGAGGAACCTTACCAA GGCTTAAATGGGAATTGATCGGTTTAGAAATAGACCTTCCTTCGGGCAATTTTCAAGGTGCTGCATGGTTGTCGTCAGCT CGTGCCGTGAGGTGTTAGGTTAAGTCCTGCAACGAGCGCAACCCCTGTTACTAGTTGCTACCATTAAGTTGAGGACTCTA GTAAGACTGCCTACGCAAGTAGAGAGGAAGGTGGGGAATGACGTAA
Tsukamurella sp.	This study	AACAGCCACAAGGCTAAAACTCAAAGGAATTGACGGGGGCCCGCACAAGCGGCGGAGCATGTGGATTAATTCGATGCAAC GCGAAGAACCTTACCTGGGTTTGACATATAGAGGATCGCCGGAGAGATTCGGTTTGCCTTGTGCCTTCTATACAGGTGGT GCATGGCTGTCGTCAGCTCGTGTCGTGAGATGTTGGGTTAAGTCCCGCAACGAGCGCAACCCTTGTCTCATGTTGCCAGC ACGTAATGGTGGGGACTCGTGAGAGACTGCCGGGGTCAACTCGGAGGAAGGTGGGGAATGACGTAAA
Staphylococcus sp.	This study	AAAGCAACGCGAACAACCTTACCAAATCTTGACATCCTTTGAAAACTCTAGAGATAGAGCCTTCCCCTTCGGGGGACAAA GTGACAGGTGGTGCATGGTTGTCGTCAGCTCGTGTCGTGAGATGTTGGGTTAAGTCCCGCAACGAGCGCAACCCTTAAGC TTAGTTGCCATCATTAAGTTGGGCACTCTAGGTTGACTGCCGGTGACAAACCGGAGGAAGGTGGGAGATGACGTAA
Flavobacterium sp.	This study	TTGGTTTGGGTAAGCAATACTGGAGTGGGCTAAGCGAAAGTGATAAGTATCCCACCTGGGAGAGTACGAACGCAAGTATT GAAACTCAAAGGAATTGACGGGGGCCCGCACAAGCGGTGGAGCATGTGGTTTAATTCGATGATACGCGAGGAACCTTACC AGGGCTTAAATGTAGTGGGACAGGCTTGGAAACAGGTCCTTCTTCGGACTCATTACAAGGTGCTGCATGGTTGTCGTCAG CTCGTGCCGTGAGGTGTCAGGTTAAGTCCTATAACGAGCGCAACCCCTGTTGTTAGTTGCCAGCGAGTCATGTCGGGAAC TCTAACAAGACTGCCGGTGCAAACCGTGAGGAAGGTGGGGAATGACGTAAA
